# Single-cell transcriptome atlas of *Drosophila* gastrula 2.0

**DOI:** 10.1101/2021.12.27.474293

**Authors:** Shunta Sakaguchi, Yasushi Okochi, Chiharu Tanegashima, Osamu Nishimura, Tadashi Uemura, Mitsutaka Kadota, Honda Naoki, Takefumi Kondo

**Author notes:** To whom correspondence should be addressed. Takefumi Kondo, Ph.D.

## Abstract

During development, positional information directs cells to specific fates, leading them to differentiate with their own transcriptomes and express specific behaviors and functions. However, the mechanisms underlying these processes in a genome-wide view remain ambiguous, partly because the single-cell transcriptomic data of early developing embryos containing both accurate spatial and lineage information is still lacking. Here, we report a new single-cell transcriptome atlas of *Drosophila* gastrulae, divided into 65 transcriptomically distinct clusters. We found that the expression profiles of plasma-membrane-related genes, but not those of transcription factor genes, represented each germ layer, supporting the nonequivalent contribution of each transcription factor mRNA level to effector gene expression profiles at the transcriptome level. We also reconstructed the spatial expression patterns of all genes at the single-cell stripe level as the smallest unit. This atlas is an important resource for the genome-wide understanding of the mechanisms by which genes cooperatively orchestrate *Drosophila* gastrulation.
