## Supplemental Table S3 for "Single-cell transcriptome atlas of *Drosophila* gastrula 2.0"

### Sheet: Sheet1
original gene sympol				modified gene symbol
CG34178	CG34177			CG34178_CG34177
SP555	CG14042			SP555_CG14042
CG44000	CG33995	CG44001		Edited00002
CG45075	Kr-h1			CG45075_Kr-h1
CG34310	cup			CG34310_cup
CG43355	sala			CG43355_sala
CG14933	CG42486			CG14933_CG42486
RpL7-like	CG34164			RpL7-like_CG34164
Adh	Adhr			Adh_Adhr
CG43816	CG13245			CG43816_CG13245
BicC	CG45084			BicC_CG45084
SclB	SclA			SclB_SclA
CG34313	CG31743			CG34313_CG31743
beat-IIIa	CG34106			beat-IIIa_CG34106
CG42635	CG42634			CG42635_CG42634
CG17325	CG42305			CG17325_CG42305
CG17344	CG43731			CG17344_CG43731
CG31976	CG31975			CG31976_CG31975
CG15386	CG42371			CG15386_CG42371
CG34314	Rad1			CG34314_Rad1
Snapin	CG9960			Snapin_CG9960
CG31917	Tfb5			CG31917_Tfb5
slmo	CG34179			slmo_CG34179
CG42730	tectonic			CG42730_tectonic
lmgB	lmgA			lmgB_lmgA
lncRNA:CR44872	CG5850			CR44872_CG5850
LSm-4	CG17768			LSm-4_CG17768
CG17139	CG17140			CG17139_CG17140
DNApol-gamma35	CG33649			DNApol-gamma35_CG33649
chif	CG42231			chif_CG42231
CG10570	CG42502			CG10570_CG42502
CG43739	sky			CG43739_sky
CG43345	CG43346			CG43345_CG43346
CG44286	CG8788			CG44286_CG8788
CG33964	CG13175			CG33964_CG13175
Galphaq	CG45086			Galphaq_CG45086
CG33155	mRpL53			CG33155_mRpL53
Obp50c	Obp50b			Obp50c_Obp50b
CG44243	CG42837			CG44243_CG42837
CG30100	CG42372			CG30100_CG42372
CG4984	CG4975			CG4984_CG4975
CG42518	MED9			CG42518_MED9
CG30120	CG5189			CG30120_CG5189
Pepck	CG45087			Pepck_CG45087
CG42363	CG42362			CG42363_CG42362
CG42496	Ppcdc			CG42496_Ppcdc
CG13511	CG42565	CG13510		Edited00046
CG30273	CG30269			CG30273_CG30269
CG42284	CG30274			CG42284_CG30274
CG45068	CG45069			CG45068_CG45069
CG3409	CG45092			CG3409_CG45092
CG30503	kappaB-Ras			CG30503_kappaB-Ras
CG42516	Pbp49			CG42516_Pbp49
spaw	hubl			spaw_hubl
swif	cola			swif_cola
CG33199	CG8229			CG33199_CG8229
CG45085	CG8026			CG45085_CG8026
CG13739	CG13954			CG13739_CG13954
Hr46	CG12912			Hr46_CG12912
CG43172	CG43200			CG43172_CG43200
Edited00061				Edited00061
CG43397	CG12902			CG43397_CG12902
pre-lola-G	lola			pre-lola-G_lola
CG33672	CG33671			CG33672_CG33671
CG17724	Kdm4B	seq		CG17724_Kdm4B_seq
lat	CG34315			lat_CG34315
CG43178	CG43201	CG43171		Edited00067
CG45088	CG6191			CG45088_CG6191
CG30479	CG30480			CG30479_CG30480
CG42662	CG30080			CG42662_CG30080
Menl-1	Menl-2			Menl-1_Menl-2
CG30461	ste24c			CG30461_ste24c
CG43328	CG43327			CG43328_CG43327
fab1	CG33981			fab1_CG33981
Gint3	CG42306			Gint3_CG42306
CG44434	CG44435			CG44434_CG44435
Cpr57A	Obp57d			Cpr57A_Obp57d
CG18065	CG13430			CG18065_CG13430
CG33786	CG33785			CG33786_CG33785
CG9865	CG42379	CG42381	CG42380	Edited00080
CG42497	Tim10			CG42497_Tim10
CG43325	CG43326			CG43325_CG43326
CG42560	CG42559			CG42560_CG42559
CG10332	IM18			CG10332_IM18
CG43776	CG43777	CG43775		Edited00085
CG42568	DnaJ-60			CG42568_DnaJ-60
CG9133	CG9130			CG9133_CG9130
CG33791	CG18170			CG33791_CG18170
MEP-1	CG42245			MEP-1_CG42245
CG42304	Snup			CG42304_Snup
CG12016	CG42456			CG12016_CG42456
Gr64c	Gr64b			Gr64c_Gr64b
Gr64d	Gr64e			Gr64d_Gr64e
PGRP-LD	Pmi			PGRP-LD_Pmi
mus312	CG42307			mus312_CG42307
CG42661	CG42660	Tsp66A		CG42661_CG42660_Tsp66A
Hsp22	Hsp67Bb			Hsp22_Hsp67Bb
vnc	CG42455			vnc_CG42455
SuUR	CG45101			SuUR_CG45101
Ccdc56	mtTFB1			Ccdc56_mtTFB1
Nxf3	ssp2			Nxf3_ssp2
gdl-ORF39	gdl			gdl-ORF39_gdl
asRNA:CR45893	CG4998			CR45893_CG4998
CG45081	CG42374	CG9666		Edited00104
Mkp	CG34140			Mkp_CG34140
lncRNA:CR45184	CG13900			CR45184_CG13900
CG32298	CG32299			CG32298_CG32299
CG32270	CG32269			CG32270_CG32269
CG32388	CG43439			CG32388_CG43439
CG43781	CG43780			CG43781_CG43780
CG33057	mkg-p			CG33057_mkg-p
CG6709	CG14164			CG6709_CG14164
lncRNA:CR45443	lncRNA:CR45671			CR45443_CR45671
Trl	CG42507			Trl_CG42507
CG5151	CG32152			CG5151_CG32152
CG43373	CG42514			CG43373_CG42514
CG43954	Lasp			CG43954_Lasp
frc	CG32174			frc_CG32174
CG4174	CG13380			CG4174_CG13380
CG14077	Ir75d			CG14077_Ir75d
CG34277	CG31542			CG34277_CG31542
CG33722	CG18749			CG33722_CG18749
CG11760	CG8116			CG11760_CG8116
CG45050	CG43675			CG45050_CG43675
CG42511	CG8135			CG42511_CG8135
CG9288	CG42375			CG9288_CG42375
tal-2A	tal-1A	tal-AA	tal-3A	pri
CG42727	CG42726			CG42727_CG42726
Tgs1	moi			Tgs1_moi
CG42613	CG43732			CG42613_CG43732
Indy-2	CG33934			Indy-2_CG33934
CG7071	Muted			CG7071_Muted
CG6726	CG17110			CG6726_CG17110
CG6000	lncRNA:CR44097			CG6000_CR44097
CG33096	CG33095			CG33096_CG33095
CG11889	CG11891			CG11889_CG11891
CG42488	CG5116			CG42488_CG5116
CG17770	Acam			CG17770_Acam
lncRNA:CR45040	Kaz-m1			CR45040_Kaz-m1
CG42557	CG42558			CG42557_CG42558
Sry-alpha	Sry-beta			Sry-alpha_Sry-beta
CG34317	CG7950			CG34317_CG7950
Hdac3	CG45100			Hdac3_CG45100
CG11768	CG34135			CG11768_CG34135
Pif1A	Pif1B			Pif1A_Pif1B
p24-2	Unc-115b			p24-2_Unc-115b
KP78a	KP78b			KP78a_KP78b
fabp	sea			fabp_sea
CG42504	CG42505	CG31358		Edited00149
CG10096	CG10097			CG10096_CG10097
CG44194	CG17327			CG44194_CG17327
primo-1	primo-2			primo-1_primo-2
CG7215	Prx5			CG7215_Prx5
Ada2a	Rpb4			Ada2a_Rpb4
CG43210	CG43194			CG43210_CG43194
Xport	CG42508			Xport_CG42508
att-ORFB	att-ORFA			att-ORFB_att-ORFA
CG45099	CG6015			CG45099_CG6015
CG43999	CG43998			CG43999_CG43998
CG42503	Mocs2			CG42503_Mocs2
CG17197	CG17198			CG17197_CG17198
CG14550	CG42498			CG14550_CG42498
CG42487	CG4884			CG42487_CG4884
CG2217	CG42740			CG2217_CG42740
sgg	lncRNA:CR45197			sgg_CR45197
CG15465	rg			CG15465_rg
CG42308	CG32736			CG42308_CG32736
CG15717	MFS10			CG15717_MFS10
CG6294	CG6299			CG6294_CG6299
CG32573	CG42512			CG32573_CG42512
Tyler	Shawn			Tyler_Shawn
Rpp20	CG33932			Rpp20_CG33932
CG11566	stg1			CG11566_stg1
waw	bbx			waw_bbx
CG18624	CG45089			CG18624_CG45089
CG10962	lncRNA:CR43836			CG10962_CR43836
Imp	lncRNA:CR45204			Imp_CR45204
Gr10a	Or10a			Gr10a_Or10a
inaF-D	inaF-B	inaF-C	inaF-A	inaF
Sclp	lncRNA:CR32660			Sclp_CR32660
CG45065	CG45064			CG45065_CG45064
CG42353	CG42354			CG42353_CG42354
mei-218	mei-217			mei-218_mei-217
CG12788	Tim9b			CG12788_Tim9b
CG33713	CG33714			CG33713_CG33714
stnB	stnA			stnB_stnA
CG17162	CG17159			CG17162_CG17159
xmas-1	xmas-2			xmas
pre-mod(mdg4)-Z	pre-mod(mdg4)-Y	pre-mod(mdg4)-X	pre-mod(mdg4)-AD	mod(mdg4)s
pre-mod(mdg4)-AE	pre-mod(mdg4)-W	pre-mod(mdg4)-V	pre-mod(mdg4)-U
pre-mod(mdg4)-AA	pre-mod(mdg4)-AB	pre-mod(mdg4)-B	pre-mod(mdg4)-C	mod(mdg4)as
pre-mod(mdg4)-E	pre-mod(mdg4)-G	pre-mod(mdg4)-H	pre-mod(mdg4)-I
pre-mod(mdg4)-J	pre-mod(mdg4)-K	pre-mod(mdg4)-L	pre-mod(mdg4)-N
pre-mod(mdg4)-O	pre-mod(mdg4)-P	pre-mod(mdg4)-T	mod(mdg4)
